# Human parainfluenza virus infection remodels the host cell glycome

**DOI:** 10.1101/2025.06.15.659808

**Authors:** Plabon Kumar Das, Larissa Dirr, Benjamin Bailly, Patrice Guillon, Arun Everest-Dass, Mark von Itzstein

## Abstract

Human parainfluenza virus type 3 (HPIV-3) remains a major cause of respiratory illness particularly among young children, the elderly and immunocompromised individuals. Despite significant efforts in therapeutic discovery research, there is neither an effective antiviral nor a vaccine available against HPIV-3. Host cell glycosylation is known to play a pivotal role in virus entry and replication. While some host glycan-based cellular receptors for HPIV-3 have been identified, the dynamics of the host glycome upon HPIV-3 infection has never been studied. Herein, we report the first mass spectrometry-based study that provides direct insight into the remodelling of the human lung adenocarcinoma cell (A549) glycome upon HPIV-3 infection. In this study we observed that HPIV-3 infection led to significant host-cell glycome changes in both oligomannose and sialylated complex-type *N-*glycans. Moreover, notable changes were also observed in both core 1 and core 2 type *O-*glycans, along with distinct glycosphingolipid remodelling in infected cells compared to their mock-infected counterparts. Our study presents the first evidence that hPIV-3 infection alters host-cell glycome, offering new insights into the virus’s impact on host cellular processes.
