## Supplementary material for "Human parainfluenza virus infection remodels the host cell glycome": Table S1

### Sheet: CEP_24H_NG
Relative abundance of individual N-glycan species on cell-extracted proteins at 24 h post-infection. P value was calculated with Welch's t test
Composition	Precursor m/z	Precursor charge	Glycan class	Sialic acid	Fucose	Control 1	Control 2	Control 3	Infection 1	Infection 2	Infection 3	P value
N2H8 (a)	860.26	-2	Oligomannose	0	0	4.6584	4.88997	5.87412	6.46839	7.34942	6.72097	0.020054
N2H8 (b)	860.26	-2	Oligomannose	0	0	2.27051	2.15244	2.50102	3.10249	3.27524	2.95283	0.004405
N2H9 (a)	941.3	-2	Oligomannose	0	0	5.93601	6.60283	6.4685	4.92135	6.2597	6.27986	0.355185
N2H9 (b)	941.3	-2	Oligomannose	0	0	0.113554	0.14326	0.103974	0.295688	0.165971	0.29087	0.041444
N2H6 (a)	1397.42	-1	Oligomannose	0	0	4.10307	4.67353	4.72391	5.4314	6.61678	6.28689	0.016477
N2H6 (b)	1397.42	-1	Oligomannose	0	0	0.0939113	0.179718	0.146897	0.120913	0.170286	0.108997	0.838957
N2H7 (a)	779.23	-2	Oligomannose	0	0	0.982998	1.56254	1.6254	1.63889	2.42812	1.79448	0.149432
N2H7 (b)	779.23	-2	Oligomannose	0	0	0.223061	0.441791	0.284588	0.43514	0.602994	0.399227	0.146625
N2H10 (a)	1022.28	-2	Oligomannose	0	0	0.817884	0.833854	0.776409	1.21016	1.19962	1.62166	0.018824
N2H10 (b)	1022.28	-2	Oligomannose	0	0	0.297392	0.00788116	0.00347399	0.00552952	0.00724009	0.00209635	0.370813
N2H5	1235.42	-1	Oligomannose	0	0	0.740166	0.674216	0.702621	0.915886	0.786662	0.756069	0.096224
N4H5S1 (a)	965.8	-2	Complex sialylated	1	0	0.151654	0.0227002	0.0770536	0.0876642	0.00966696	0.0481082	0.463642
N4H5S1 (b)	965.8	-2	Complex sialylated	1	0	1.76489	1.59526	1.62521	2.6971	2.88901	2.83898	0.000123
N4H5S1 (c)	965.8	-2	Complex sialylated	1	0	0.223719	0.248527	0.276541	0.0265051	0.0468803	0.00988012	0.000285
N3H6S1 (a)	945.29	-2	Hybrid	1	0	0.529513	0.70355	0.677783	0.991631	0.674321	0.955779	0.106296
N3H6S1 (b)	945.29	-2	Hybrid	1	0	0.102276	0.114421	0.0193563	0.00175559	0.00873105	0.0222586	0.090204
N4H5F1	893.3	-2	Complex Neutral	0	0	0.460764	0.295848	0.154997	0.597041	0.627846	0.655714	0.022959
N2H3F1	1057.38	-1	Complex sialylated	0	0	0.4653	0.607401	0.655749	0.999191	0.590369	0.6154	0.332259
N5H5F1S2	1285.84	-2	Complex sialylated	2	0	0.744928	0.122761	0.0124331	0.0291922	0.0261891	0.02347	0.30647
N4H5F1S1 (a)	1038.8	-2	Complex sialylated	1	0	0.210412	0.144358	0.216926	0.172673	0.154112	0.297	0.748255
N4H5F1S1 (b)	1038.8	-2	Complex sialylated	1	0	0.0666465	0.25737	0.108402	0.16747	0.282351	0.135381	0.524269
N4H5F1S1 (c)	1038.8	-2	Complex sialylated	1	0	0.134512	0.207549	0.108599	0.495821	0.595519	0.428622	0.003296
N4H5F1S1 (d)	1038.82	-2	Complex sialylated	1	0	5.85234	6.86573	6.04216	8.64837	9.28413	10.7974	0.009407
N4H5F1S1 (e)	1038.82	-2	Complex sialylated	1	0	0.887543	1.07908	0.961863	0.35363	0.318649	0.443202	0.000835
N4H5S2 (a)	1111.34	-2	Complex sialylated	1	0	0.307514	1.74608	1.49248	2.10527	1.78022	2.04591	0.155098
N4H5S2 (b)	1111.34	-2	Complex sialylated	2	0	0.132712	0.232695	0.147501	0.0379264	0.017531	0.0144505	0.009938
N4H5S2 (b)	1111.34	-2	Complex sialylated	2	0	6.81414	2.43945	2.58468	2.32241	1.81111	1.93175	0.253195
N4H5S2 (c)	1111.34	-2	Complex sialylated	2	0	2.36607	0.648644	0.602838	0.130734	0.186865	0.217624	0.151624
N5H6F1S1 (a)	1221.35	-2	Complex sialylated	1	1	0.581512	0.712142	0.741017	1.88215	1.78663	1.6289	0.000254
N5H6F1S1 (b)	1221.35	-2	Complex sialylated	1	1	0.321911	0.406184	0.422073	0.837191	0.781808	0.981507	0.001973
N5H6F1S1 (c)	1221.35	-2	Complex sialylated	1	1	0.278021	0.43893	0.34945	0.35883	0.340268	0.257798	0.549757
N5H6F1S1 (d)	1221.35	-2	Complex sialylated	1	1	0.443688	0.581925	0.672356	0.69156	0.851174	0.96626	0.059691
N5H6F1	1075.86	-2	Complex Neutral	0	1	0.543423	0.0354343	0.509377	0.906905	0.8931	0.989485	0.027226
N4H5F1S2 (a)	1184.38	-2	Complex sialylated	2	1	8.27104	9.45162	9.39934	9.14423	8.84627	9.92495	0.625985
N4H5F1S2 (b)	1184.38	-2	Complex sialylated	2	1	8.10443	11.9099	12.332	2.96888	2.72861	2.82388	0.00413
N4H5F1S2 (c)	1184.38	-2	Complex sialylated	2	1	3.41638	3.10058	3.01971	0.636989	0.465643	0.497314	3.7e-05
N4H5F1S2 (d)	1184.38	-2	Complex sialylated	2	1	0.22412	0.173484	0.159508	0.486343	0.538206	0.570254	0.000384
N4H5F2S2 (a)	1257.36	-2	Complex sialylated	2	2	1.82642	0.323107	0.237953	0.0407051	0.181748	0.112415	0.25665
N4H5F2S2 (b)	1257.36	-2	Complex sialylated	2	2	1.44132	0.190609	0.147359	0.0223768	0.00454177	0.190949	0.291235
N4H5F2S2 (c)	1257.36	-2	Complex sialylated	2	2	0.0489649	0.017819	0.0384847	0.157319	0.226165	0.00456773	0.227101
N4H5F3S2	1330.39	-2	Complex sialylated	2	3	3.23491	0.0844377	0.0811187	0.0523334	0.0732071	0.0410772	0.362932
N5H6S4	1584.9	-2	Complex sialylated	4	0	0.286363	0.0540934	0.0527852	0.125746	0.0138157	0.420998	0.718521
N5H6S1 (a)	1293.85	-2	Complex sialylated	1	0	0.305723	0.256607	0.0203354	0.0534003	0.270711	0.365192	0.794371
N5H6S1 (b)	1293.85	-2	Complex sialylated	1	0	0.806936	0.932944	1.03806	1.53121	1.209	1.34899	0.01895
N5H6S1 (c)	1293.85	-2	Complex sialylated	1	0	0.610603	0.846104	0.822292	0.847907	1.06113	0.850251	0.194903
N5H6S1 (d)	1293.85	-2	Complex sialylated	1	0	0.0389817	0.256908	0.245712	0.676835	0.442038	0.428261	0.035456
N6H7F1S2 (a)	1549.45	-2	Complex sialylated	2	1	0.428672	0.627689	0.627934	1.0887	1.14236	1.17028	0.001256
N6H7F1S2 (b)	1549.43	-2	Complex sialylated	2	1	0.807862	1.0839	0.979996	2.35636	2.37402	2.03649	0.000673
N6H7F1S2 (c)	1549.43	-2	Complex sialylated	2	1	0.229868	0.43099	0.349531	0.0738981	0.077757	0.212085	0.043549
N5H6S3 (a)	1439.42	-2	Complex sialylated	3	0	0.923465	0.270867	0.467947	0.674816	0.531666	0.587443	0.835205
N5H6S3 (b)	1439.42	-2	Complex sialylated	3	0	4.48662	3.90024	4.44119	7.90998	5.94697	4.75187	0.109612
N5H6S3 (c)	1439.42	-2	Complex sialylated	3	0	0.999111	1.3145	1.10631	1.92624	1.47889	1.4715	0.051383
N5H6S3 (d)	1439.42	-2	Complex sialylated	3	0	2.97638	5.55693	4.95596	8.30888	8.45124	6.88295	0.021714
N5H6S3 (e)	1439.42	-2	Complex sialylated	3	0	0.484185	0.520788	0.574653	0.615158	0.616173	0.570333	0.071071
N6H7S4	1767.42	-2	Complex sialylated	4	0	2.31837	0.0102599	0.00433093	0.00485674	0.00318856	0.0069123	0.372617
N5H6F1S3 (a)	1512.43	-2	Complex sialylated	3	1	0.867523	1.21713	1.08698	0.692014	0.685483	0.623189	0.020111
N5H6F1S3 (b)	1512.43	-2	Complex sialylated	3	1	0.680369	0.67326	0.719605	0.730844	0.399595	0.634556	0.359805
N5H6F1S3 (c)	1512.43	-2	Complex sialylated	3	1	1.06471	1.37785	1.32497	0.671743	0.424402	0.385114	0.004465
N5H6F1S3 (d)	1512.43	-2	Complex sialylated	3	1	2.43386	2.28963	2.12004	0.583836	0.460501	0.345626	9e-05
N6H7F1S3 (a)	1695	-2	Complex sialylated	3	1	0.0179169	0.116315	0.227589	0.112418	0.0781986	0.0383981	0.528583
N6H7F1S3 (b)	1695	-2	Complex sialylated	3	1	0.370929	0.613344	0.718939	0.338324	0.288882	0.221658	0.058395
N6H7F1S3 (c)	1695	-2	Complex sialylated	3	1	0.34	0.211212	0.364553	0.0233681	0.0142006	0.0193906	0.003857
N5H6F1S2 (a)	1366.92	-2	Complex sialylated	2	1	0.466152	0.383332	0.298861	0.763062	0.898359	0.987227	0.003514
N5H6F1S2 (b)	1366.92	-2	Complex sialylated	2	1	2.30283	3.14026	3.75744	1.7929	2.30038	2.86864	0.227283
N5H6F1S2 (c)	1366.92	-2	Complex sialylated	2	1	2.20306	3.3455	3.30941	2.6642	2.31157	2.56215	0.321546
N5H6F1S2 (d)	1366.92	-2	Complex sialylated	2	1	1.14275	1.15338	1.0213	0.177168	0.140467	0.0895929	4e-05
N4H5F2S1 (a)	1111.84	-2	Complex sialylated	1	2	0.835459	0.680063	0.530657	0.836414	0.942208	1.03432	0.071548
N4H5F2S1 (b)	1111.84	-2	Complex sialylated	1	2	0.616225	0.833215	0.731736	0.219457	0.184916	0.211014	0.001197
N6H7F1	1258.41	-2	Complex Neutral	0	1	0.304584	0.305345	0.34321	1.0489	0.968478	1.11749	8.5e-05
N5H4F1S2 (a)	1204.88	-2	Complex sialylated	2	1	0.271728	0.294984	0.360621	0.515806	0.244636	0.0342	0.770859
N5H4F1S2 (b)	1204.88	-2	Complex sialylated	2	1	0.0407178	0.209717	0.149713	0.0283323	0.030897	0.0280431	0.102714
N5H4F1S2 (c)	1204.88	-2	Complex sialylated	2	0	0.150008	0.173025	0.162097	0.0111864	0.124974	0.0116149	0.043002

### Sheet: SP_24H_NG
Relative abundance of individual N-glycan species on secreted proteins at 24 h post-infection. P value was calculated with Welch's t test
Composition	Precursor m/z	Precursor charge	Glycan class	Sialic acid	Fucose	Control 1	Control 2	Control 3	Infection 1	Infection 2	Infection 3	P value
N2H8 (a)	860.26		Oligomannose	0	0	1.36273	1.61966	1.67529	6.10733	7.38022	5.03361	0.002517
N2H8 (b)	860.26		Oligomannose	0	0	0.62676	0.788867	0.742049	3.02246	3.49644	2.28255	0.003417
N2H9 (a)	941.3		Oligomannose	0	0	0.552136	0.544813	0.615106	0.662299	0.78785	0.669786	0.04275
N2H9 (b)	941.3		Oligomannose	0	0	0.0487564	0.0514873	0.0651325	0.146228	0.137098	0.132657	0.000205
N2H6 (a)	1397.42		Oligomannose	0	0	1.73169	2.14179	2.20108	3.23337	4.50573	2.86889	0.043273
N2H6 (b)	1397.42		Oligomannose	0	0	0.102648	0.656383	0.104214	0.113816	0.277644	0.128129	0.582163
N2H7 (a)	779.23		Oligomannose	0	0	0.731885	0.880222	0.793923	1.84466	1.74872	1.32491	0.007161
N2H7 (b)	779.23		Oligomannose	0	0	0.737864	0.881073	0.911631	2.1213	3.11014	1.78628	0.020296
N2H10	1022.28		Oligomannose	0	0	0.101214	0.0703535	0.114739	0.160536	0.169325	0.122414	0.046929
N2H5	1235.42		Oligomannose	0	0	0.35574	0.566105	0.427627	0.395038	0.42929	0.458199	0.746329
N4H5S1 (a)	965.8		Complex Sialylated	1	0	0.102591	0.0588072	0.105699	0.230017	0.182358	0.141258	0.032678
N4H5S1 (b)	965.8		Complex Sialylated	1	0	1.71838	1.96669	1.73585	3.29033	3.51885	2.82388	0.003072
N4H5S1 (c)	965.8		Complex Sialylated	1	0	0.35244	0.35049	0.387601	0.205835	0.157098	0.157375	0.00071
N3H6S1	945.29		Complex Sialylated	1	0	0.338262	0.34956	0.401133	0.458142	0.558257	0.413165	0.073288
N4H5F1	893.3		Complex Neutral	0	1	0.368888	0.442345	0.470703	1.48524	1.18791	1.25324	0.000756
N2H3F1	1057.38		Paucimannose	0	1	0.11393	0.0657548	0.0920547	0.315575	0.24036	0.278525	0.0019
N5H5F1S2 (a)	1285.84		Complex Sialylated	2	1	0.142155	0.143126	0.152847	0.134267	0.0833506	0.0703795	0.064784
N5H5F1S2 (b)	1285.84		Complex Sialylated	2	1	0.0407411	0.00490814	0.03478	0.0882067	0.00491989	0.0471043	0.493391
N4H5F1S1 (a)	1038.82		Complex Sialylated	1	1	0.119225	0.106289	0.116141	0.189107	0.197843	0.199071	8.3e-05
N4H5F1S1 (b)	1038.82		Complex Sialylated	1	1	0.182966	0.155404	0.212961	0.349	0.517112	0.249513	0.078009
N4H5F1S1 (c)	1038.82		Complex Sialylated	1	1	0.699544	0.892326	1.1317	1.14021	1.03689	0.778928	0.662754
N4H5F1S1 (d)	1038.82		Complex Sialylated	1	1	8.66581	8.69505	8.33766	13.6074	14.6323	12.5807	0.001121
N4H5F1S1 (e)	1038.82		Complex Sialylated	1	1	1.6713	1.82708	1.63234	0.607363	0.494057	0.619335	9.2e-05
N4H5S2 (a)	1111.34		Complex Sialylated	2	0	1.94579	2.19324	2.07451	2.90987	3.52324	2.9041	0.008729
N4H5S2 (b)	1111.34		Complex Sialylated	2	0	0.077769	0.0978373	0.108232	0.00683699	0.0331441	0.0764657	0.065667
N4H5S2 (c)	1111.34		Complex Sialylated	2	0	2.13699	2.36275	2.15674	1.45555	1.14671	1.97865	0.052372
N4H5S2 (d)	1111.34		Complex Sialylated	2	0	0.379685	0.528373	0.438642	0.267986	0.150282	0.278032	0.021996
N5H6F1S1 (a)	1221.35		Complex Sialylated	1	1	0.729607	0.763047	0.840017	1.47774	1.42308	1.3805	0.000113
N5H6F1S1 (b)	1221.35		Complex Sialylated	1	1	0.214541	0.294045	0.291135	0.669626	0.488855	0.390816	0.043448
N5H6F1S1 (c)	1221.35		Complex Sialylated	1	1	0.453103	0.413338	0.347415	0.38943	0.552895	0.387753	0.570957
N5H6F1S1 (d)	1221.35		Complex Sialylated	1	1	0.688696	0.729121	0.924173	0.651003	0.550574	0.489798	0.066398
N5H6F1	1075.86		Complex Neutral	0	1	0.291008	0.425454	0.417197	0.780002	0.673778	0.543538	0.023752
N4H5F1S2 (a)	1184.38		Complex Sialylated	2	1	13.4168	15.4055	14.9358	16.2353	16.5082	14.712	0.207269
N4H5F1S2 (b)	1184.38		Complex Sialylated	2	1	17.189	14.6368	14.6083	5.11337	5.3047	5.09755	0.000276
N4H5F1S2 (c)	1184.38		Complex Sialylated	2	1	4.49678	3.6626	3.69008	0.804895	0.820803	0.913916	0.000355
N4H5F2S2	1257.36		Complex Sialylated	2	2	0.127497	0.102014	0.0896794	0.224773	0.0990403	0.112139	0.400712
N5H6S4	1584.9		Complex Sialylated	4	0	1.22247	1.01273	0.856252	1.22998	0.860542	1.92926	0.402572
N5H6S1 (a)	1293.85		Complex Sialylated	1	0	0.322266	0.347471	0.542339	0.536205	0.217786	0.484691	0.944965
N5H6S1 (b)	1293.85		Complex Sialylated	1	0	1.17486	1.11991	1.67353	1.65021	0.878025	1.61454	0.85904
N5H6S1 (c)	1293.85		Complex Sialylated	1	0	1.22457	1.22037	1.29359	1.35913	0.835993	1.28592	0.630919
N5H6S1 (d)	1293.85		Complex Sialylated	1	0	0.532818	0.458017	0.789626	0.840054	0.21152	0.645564	0.901716
N6H7F1S2 (a)	1549.45		Complex Sialylated	2	1	0.64737	0.725588	0.776489	0.948382	0.932783	0.990898	0.004334
N6H7F1S2 (b)	1549.43		Complex Sialylated	2	1	1.64434	1.60458	1.62165	2.1416	2.39358	2.45685	0.00188
N6H7F1S2 (c)	1549.43		Complex Sialylated	2	1	0.611096	0.733463	0.850843	0.232059	0.1892	0.251371	0.002092
N5H6S3 (a)	1439.42		Complex Sialylated	3	0	4.86112	3.47446	3.84524	3.29465	2.84978	5.71545	0.918505
N5H6S3 (b)	1439.42		Complex Sialylated	3	0	1.11751	1.02097	1.03878	0.823642	1.02614	1.76975	0.636995
N5H6S3 (c)	1439.42		Complex Sialylated	3	0	4.70343	4.92908	5.03374	4.31519	3.18029	7.98967	0.860289
N5H6S3 (d)	1439.42		Complex Sialylated	3	0	0.383347	0.34921	0.48272	0.426083	0.237883	0.676097	0.770246
N5H6S3 (e)	1439.42		Complex Sialylated	3	0	0.012684	0.00980023	0.000393212	0.0101382	0.0718122	0.676097	0.31302
N5H6F1S3 (a)	1512.43		Complex Sialylated	3	1	1.31026	1.37584	1.31233	0.564269	0.658761	0.783653	0.000585
N5H6F1S3 (b)	1512.43		Complex Sialylated	3	1	0.94544	0.988707	0.934024	0.496186	0.408827	0.528269	0.000264
N5H6F1S3 (c)	1512.43		Complex Sialylated	3	1	1.34182	1.52128	0.54628	0.330484	0.425375	0.481552	0.075106
N5H6F1S3 (d)	1512.43		Complex Sialylated	3	1	1.93646	2.25562	1.85467	0.599156	0.699142	0.697913	0.000439
N6H7F1S3 (a)	1695		Complex Sialylated	3	1	0.217086	0.295995	0.214577	0.227477	0.246465	0.243154	0.903841
N6H7F1S3 (b)	1695		Complex Sialylated	3	1	1.07014	0.980944	1.02432	0.596424	0.587851	0.600472	7.8e-05
N6H7F1S3 (c)	1695		Complex Sialylated	3	1	0.587875	0.282547	0.757672	0.180406	0.192103	0.00556057	0.051386
N5H6F1S2 (a)	1366.92		Complex Sialylated	2	1	0.415586	0.319466	0.405786	0.682183	0.156098	0.110893	0.748382
N5H6F1S2 (b)	1366.92		Complex Sialylated	2	1	3.14346	2.1683	3.20953	2.62147	2.45238	1.92272	0.269665
N5H6F1S2 (c)	1366.92		Complex Sialylated	2	1	3.04126	3.0934	2.96639	2.16012	2.00124	2.02943	9.3e-05
N5H6F1S2 (d)	1366.92		Complex Sialylated	2	1	1.80246	2.06822	2.13659	0.343934	0.18812	0.213606	0.0001
N5H6F1S2 (e)	1366.92		Complex Sialylated	2	1	0.249181	0.260362	0.154475	0.0244409	0.0088436	0.00222054	0.003608
N4H5F2S1 (a)	1111.84		Complex Sialylated	1	2	0.605532	0.537705	0.538716	0.875683	0.823746	0.769034	0.002338
N4H5F2S1 (b)	1111.84		Complex Sialylated	1	2	0.487249	0.552931	0.478614	0.222029	0.12981	0.225277	0.001308
N6H7F1	1258.41		Complex Neutral	0	1	0.286632	0.255553	0.461995	0.710047	0.507586	0.603114	0.035094
N5H4F1S2 (a)	1204.88		Complex Sialylated	2	1	0.473951	0.566043	0.54919	0.438056	0.253522	0.360018	0.041499
N5H4F1S2 (b)	1204.88		Complex Sialylated	2	1	0.202031	0.224999	0.255428	0.197394	0.126283	0.157654	0.059751
N5H4F1S2 (c)	1204.88		Complex Sialylated	2	1	0.41074	0.373752	0.0100349	0.0287648	0.119441	0.0941547	0.231756

### Sheet: CEP_48H_NG
Relative abundance of individual N-glycan species on cell-extracted proteins at 48 h post-infection. P value was calculated with Welch's t test
Composition	Precursor m/z	Precursor charge	Glycan class	Sialic acid	Fucose	Control 1	Control 2	Control 3	Infection 1	Infection 2	Infection 3	P value
N2H8 (a)	860.26	-2	Oligomannose	0	0	0.661361	0.703932	0.862621	1.00218	0.854689	1.12135	0.064002
N2H8 (b)	860.26	-2	Oligomannose	0	0	8.47195	6.90742	7.72757	8.53634	8.34705	9.38743	0.129499
N2H9 (a)	941.3	-2	Oligomannose	0	0	0.613292	0.641051	0.668903	0.618615	0.688129	0.800112	0.330117
N2H9 (b)	941.3	-2	Oligomannose	0	0	5.83011	6.13571	5.63068	6.88128	6.25859	6.97847	0.035402
N2H9 (c)	941.3	-2	Oligomannose	0	0	0.104748	0.178555	0.200161	0.227768	0.304877	0.432579	0.072712
N2H6 (a)	1397.42	-1	Oligomannose	0	0	0.483749	0.47729	0.555451	0.554878	0.699897	0.85927	0.094826
N2H6 (b)	1397.42	-1	Oligomannose	0	0	6.45147	5.90999	5.47437	7.16977	6.27439	6.75754	0.108682
N2H7 (a)	779	-2	Oligomannose	0	0	0.184055	0.192151	0.246133	0.187685	0.228978	0.259036	0.565278
N2H7 (b)	779	-2	Oligomannose	0	0	3.18478	2.51715	3.18122	2.6365	3.21776	3.45721	0.687229
N2H7 (c)	779	-2	Oligomannose	0	0	2.25745	2.25856	2.10837	3.3458	2.71492	2.83287	0.019393
N2H10	1022.28	-2	Oligomannose	0	0	0.853209	0.709091	0.595827	1.36086	1.20098	1.4474	0.004005
N2H5	1235.42	-1	Oligomannose	0	0	0.555188	0.399406	0.467253	0.642848	0.553742	0.730947	0.068811
N4H5S1 (a)	965.8	-2	Complex Sialylated	1	0	0.113377	0.0901485	0.216653	0.213584	0.320035	0.417591	0.066212
N4H5S1 (b)	965.8	-2	Complex Sialylated	1	0	1.2402	1.26909	1.48729	2.1109	2.40217	2.4405	0.001625
N4H5S1 (c)	965.8	-2	Complex Sialylated	1	0	0.209773	0.206033	0.217742	0.0391933	0.0963466	0.14454	0.01838
N3H6S1	945.29	-2	Hybrid	1	0	0.50525	0.474167	0.545597	0.73957	0.61703	0.830892	0.027761
N4H5F1	893.3	-2	Complex Neutral	0	1	0.235002	0.185495	0.25072	0.50907	0.758639	0.558673	0.008112
N2H3F1	1057.38	-1	Paucimannose	0	1	0.0554267	0.403175	0.578899	0.429906	0.475266	0.549456	0.427758
N4H5F1S1 (a)	1038.82	-2	Complex Sialylated	1	1	0.138766	0.0319511	0.00464347	0.123245	0.194519	0.139892	0.111572
N4H5F1S1 (b)	1038.82	-2	Complex Sialylated	1	1	0.535761	0.674066	0.580191	1.01892	1.01398	1.11383	0.000972
N4H5F1S1 (c)	1038.82	-2	Complex Sialylated	1	1	0.111755	0.169693	0.139864	0.262817	0.17422	0.187986	0.102708
N4H5F1S1 (d)	1038.82	-2	Complex Sialylated	1	1	5.49706	5.10252	5.40748	8.26901	8.1701	7.23953	0.001846
N4H5F1S1 (e)	1038.82	-2	Complex Sialylated	1	1	0.778895	0.793017	0.687604	0.284465	0.327024	0.204393	0.000594
N4H5S2 (a)	1111.34	-2	Complex Sialylated	2	0	0.132162	0.0322675	0.0303097	0.159374	0.122062	0.181135	0.07748
N4H5S2 (b)	1111.34	-2	Complex Sialylated	2	0	1.04335	1.17537	1.31816	1.56882	1.57777	1.61276	0.007163
N4H5S2 (c)	1111.34	-2	Complex Sialylated	2	0	0.233206	0.274009	0.0166244	0.128167	0.333968	0.177177	0.722891
N4H5S2 (d)	1111.34	-2	Complex Sialylated	2	0	1.6266	1.79979	1.65318	1.2047	1.28811	1.16753	0.001848
N4H5S2 (e)	1111.34	-2	Complex Sialylated	2	0	0.36334	0.56928	0.444472	0.107919	0.0808681	0.0549092	0.003629
N5H6F1S1 (a)	1221.35	-2	Complex Sialylated	1	1	0.640806	0.586841	0.550139	1.463	1.38333	1.12091	0.002386
N5H6F1S1 (b)	1221.35	-2	Complex Sialylated	1	1	0.422777	0.397199	0.471893	0.888536	0.795311	0.743835	0.001362
N5H6F1S1 (c)	1221.35	-2	Complex Sialylated	1	1	0.407684	0.381828	0.319198	0.343926	0.297102	0.188328	0.154057
N5H6F1S1 (d)	1221.35	-2	Complex Sialylated	1	1	0.256513	0.521372	0.429418	0.651324	0.525245	0.557323	0.111907
N5H6F1	1075.86	-2	Complex Neutral	0	1	0.462582	0.286572	0.444231	0.870298	0.850034	0.761493	0.002733
N4H5F1S2 (a)	1184.38	-2	Complex Sialylated	2	1	0.85865	0.733588	0.86384	0.848799	0.787821	0.98184	0.490457
N4H5F1S2 (b)	1184.38	-2	Complex Sialylated	2	1	7.81273	7.62514	7.97843	7.30673	7.56523	7.88777	0.328065
N4H5F1S2 (c)	1184.38	-2	Complex Sialylated	2	1	0.783821	0.963642	1.19939	0.315076	0.25538	0.134551	0.004736
N4H5F1S2 (d)	1184.38	-2	Complex Sialylated	2	1	9.18844	8.64771	9.3206	2.2212	1.77229	2.11698	9e-06
N4H5F1S2 (e)	1184.38	-2	Complex Sialylated	2	1	8.37799	7.85673	8.70793	2.10181	1.58808	2.0442	2.7e-05
N4H5F1S2 (f)	1184.38	-2	Complex Sialylated	2	1	2.41006	2.36462	1.98004	0.367938	0.324798	0.327218	0.000154
N4H5F2S2 (a)	1257.36	-2	Complex Sialylated	2	2	0.19626	0.280287	0.312823	0.0926354	0.0727995	0.145406	0.017585
N4H5F2S2 (b)	1257.36	-2	Complex Sialylated	2	2	0.298115	0.339332	0.339198	0.506505	0.438478	0.461519	0.004095
N5H6S4 (a)	1584.9	-2	Complex Sialylated	4	0	0.943663	0.993498	0.913211	2.84936	2.31094	2.75999	0.000552
N5H6S4 (b)	1584.9	-2	Complex Sialylated	4	0	1.03527	1.36775	0.971245	2.77934	2.43833	2.72048	0.000713
N5H6S1 (a)	1293.85	-2	Complex Sialylated	1	0	0.526445	0.59396	0.767507	0.921524	1.02852	0.938903	0.013484
N5H6S1 (b)	1293.85	-2	Complex Sialylated	1	0	0.466882	0.65119	0.638708	0.69526	1.01639	0.826216	0.078123
N5H6S1 (c)	1293.85	-2	Complex Sialylated	1	0	0.0911295	0.330486	0.110028	0.170251	0.217385	0.395395	0.461433
N6H7F1S2 (a)	1549.45	-2	Complex Sialylated	1	1	0.104505	0.106429	0.0844467	0.183674	0.35482	0.137143	0.129563
N6H7F1S2 (b)	1549.43	-2	Complex Sialylated	1	1	0.683974	0.70974	0.626174	1.23125	1.30362	1.08709	0.001442
N6H7F1S2 (c)	1549.43	-2	Complex Sialylated	1	1	0.636444	0.789287	0.876133	1.65283	1.73102	1.19615	0.013723
N6H7F1S2 (d)	1549.43	-2	Complex Sialylated	1	1	0.221181	0.237363	0.0460496	0.0168569	0.0503425	0.043453	0.101956
N6H7F1S2 (e)	1549.43	-2	Complex Sialylated	1	1	0.31592	0.292678	0.374188	0.0569844	0.0991295	0.104277	0.001075
N6H7F1S2 (f)	1549.43	-2	Complex Sialylated	1	1	0.315029	0.284761	0.374559	0.0577797	0.108345	0.0777808	0.001285
N5H6S3 (a)	1439.42	-2	Complex Sialylated	3	0	0.323118	0.461897	0.391579	0.922479	0.917594	0.754649	0.00227
N5H6S3 (b)	1439.42	-2	Complex Sialylated	3	0	1.69988	2.30236	1.97012	3.96924	4.46102	3.63158	0.002404
N5H6S3 (c)	1439.42	-2	Complex Sialylated	3	0	0.852144	1.10701	0.917049	1.39569	1.74698	1.94879	0.014489
N5H6S3 (d)	1439.42	-2	Complex Sialylated	3	0	2.7495	3.82292	2.87494	4.54801	6.63553	4.92473	0.037756
N5H6S3 (e)	1439.42	-2	Complex Sialylated	3	0	0.463133	0.485698	0.504384	0.470402	0.556586	0.331233	0.659855
N5H6S3 (f)	1439.42	-2	Complex Sialylated	3	0	0.231266	0.386915	0.212317	0.374183	0.431939	0.346272	0.152327
N6H7S4	1767.42	-2	Complex Sialylated	4	0	0.00679401	0.0849831	0.0650399	0.00499644	0.00494385	0.00595871	0.115807
N5H6F1S3 (a)	1512.43	-2	Complex Sialylated	3	1	0.828888	1.03843	0.851156	0.648473	0.633399	0.485744	0.019795
N5H6F1S3 (b)	1512.43	-2	Complex Sialylated	3	1	0.80469	0.728883	0.532967	0.410497	0.436918	0.480992	0.042146
N5H6F1S3 (c)	1512.43	-2	Complex Sialylated	3	1	1.63966	1.68204	1.56414	0.462562	0.425188	0.207122	0.000129
N5H6F1S3 (d)	1512.43	-2	Complex Sialylated	3	1	1.54895	1.59438	1.33677	0.471004	0.38175	0.343067	0.00024
N6H7F1S3 (a)	1695	-2	Complex Sialylated	3	1	0.146795	0.155693	0.166069	0.0849593	0.0823195	0.11561	0.006807
N6H7F1S3 (b)	1695	-2	Complex Sialylated	3	1	0.492604	0.643307	0.461357	0.209365	0.185676	0.153046	0.003933
N6H7F1S3 (c)	1695	-2	Complex Sialylated	3	1	0.229584	0.204893	0.364345	0.0235009	0.0243783	0.0200634	0.007958
N5H6F1S2 (a)	1366.92	-2	Complex Sialylated	2	1	0.769417	0.777129	1.01261	1.2435	1.01652	1.08238	0.066841
N5H6F1S2 (b)	1366.92	-2	Complex Sialylated	2	1	3.77148	3.31427	3.56172	2.70446	2.47145	2.46997	0.002853
N5H6F1S2 (c)	1366.92	-2	Complex Sialylated	2	1	2.12416	1.94567	2.58369	1.69126	1.66952	1.33088	0.042705
N5H6F1S2 (d)	1366.92	-2	Complex Sialylated	2	1	0.7594	1.01879	0.154174	0.0505572	0.0949063	0.133589	0.098863
N6H7F1	1258.41	-2	Complex Neutral	0	1	0.359655	0.283758	0.422425	0.917225	0.997527	1.12647	0.000834
N5H4F1S2	1204.88	-2	Complex Sialylated	2	1	0.270732	0.338576	0.0558027	0.470544	0.214995	0.264594	0.457665

### Sheet: SP_48H_NG
Relative abundance of individual N-glycan species on secreted proteins at 48 h post-infection. P value was calculated with Welch's t test
Composition	Precursor m/z	Precursor charge	Glycan class	Sialic acid	Fucose	Control 1	Control 2	Control 3	Infection 1	Infection 2	Infection 3	P value
N2H8 (a)	860.26	-2	Oligomannose	0	0	0.239794	0.241029	0.245496	1.26414	0.799032	0.858637	0.007448
N2H8 (b)	860.26	-2	Oligomannose	0	0	2.36561	2.85053	2.14541	6.3423	8.75487	8.1494	0.002166
N2H9 (a)	941.3	-2	Oligomannose	0	0	0.0570252	0.027892	0.0804391	0.192128	0.117918	0.14158	0.023144
N2H9 (b)	941.3	-2	Oligomannose	0	0	0.55257	0.698535	0.623648	1.16521	1.34306	1.22719	0.000758
N2H9 (c)	941.3	-2	Oligomannose	0	0	0.0744903	0.0320139	0.0626727	0.0861828	0.1319	0.147009	0.042534
N2H6 (a)	1397.42	-2	Oligomannose	0	0	0.236326	0.232796	0.248395	0.583893	0.326539	0.339463	0.101746
N2H6 (b)	1397.42	-2	Oligomannose	0	0	2.97663	2.76011	2.68525	3.68066	4.7018	4.09294	0.011969
N2H6 (c)	1397.42	-2	Oligomannose	0	0	0.0656033	0.105072	0.0743595	0.128035	0.163617	0.120664	0.035469
N2H7 (a)	779	-2	Oligomannose	0	0	0.120959	0.120458	0.249122	0.697855	0.492211	0.541999	0.00534
N2H7 (b)	779	-2	Oligomannose	0	0	1.66926	1.87817	1.61857	3.05264	3.41725	3.07106	0.000517
N2H7 (c)	779	-2	Oligomannose	0	0	1.03194	0.958693	0.708991	1.77694	2.70166	2.51538	0.008708
N2H10	1022.28	-2	Oligomannose	0	0	0.0180425	0.0137849	0.0923643	0.140729	0.166569	0.195185	0.013615
N2H5	1235.42	-1	Oligomannose	0	0	0.307878	0.312919	0.321251	0.565271	0.482099	0.544197	0.001019
N4H5S1 (a)	965.8	-2	Complex Sialylated	1	0	0.199285	0.194123	0.167319	0.371654	0.242679	0.264787	0.060921
N4H5S1 (b)	965.8	-2	Complex Sialylated	1	0	1.5928	1.5904	1.73134	1.90194	2.38288	2.63838	0.038718
N4H5S1 (c)	965.8	-2	Complex Sialylated	1	0	0.377194	0.480374	0.374854	0.309595	0.294163	0.243911	0.032815
N3H6S1	945.29	-2	Hybrid	1	0	0.233103	0.278751	0.13653	0.323162	0.333834	0.339578	0.051354
N4H5F1	893.3	-2	Complex Neutral	0	1	0.488946	0.47762	0.919934	2.2903	1.92994	1.47706	0.010097
N2H3F1	1057.38	-1	Paucimannose	0	1	0.150169	0.173785	0.169716	0.53521	0.379736	0.424847	0.003806
N4H5F1S1 (a)	1038.82	-2	Complex Sialylated	1	1	0.121624	0.140142	0.265452	0.433548	0.196648	0.175297	0.380894
N4H5F1S1 (b)	1038.82	-2	Complex Sialylated	1	1	1.10752	1.08468	1.09314	1.73229	1.16548	1.57987	0.078946
N4H5F1S1 (c)	1038.82	-2	Complex Sialylated	1	1	0.231215	0.209853	1.13319	2.15327	0.961269	0.863908	0.194117
N4H5F1S1 (d)	1038.82	-2	Complex Sialylated	1	1	10.3832	9.74944	12.1383	16.4996	13.8843	15.6463	0.012003
N4H5F1S1 (e)	1038.82	-2	Complex Sialylated	1	1	2.03621	2.45628	2.39019	0.987937	0.651207	0.997214	0.001218
N4H5S2 (a)	1111.34	-2	Complex Sialylated	2	0	0.139677	0.152517	0.107922	0.527052	0.23785	0.149576	0.209492
N4H5S2 (b)	1111.34	-2	Complex Sialylated	2	0	1.25141	1.2099	1.71513	2.09504	1.28834	1.70457	0.344463
N4H5S2 (c)	1111.34	-2	Complex Sialylated	2	0	0.207524	0.182202	0.120455	0.206153	0.0575491	0.0988247	0.391548
N4H5S2 (d)	1111.34	-2	Complex Sialylated	2	0	1.562	1.73794	1.01105	0.479874	0.68827	0.883513	0.038538
N4H5S2 (e)	1111.34	-2	Complex Sialylated	2	0	0.640539	0.677344	0.399245	0.053204	0.147757	0.184997	0.009734
N5H6F1S1 (a)	1221.35	-2	Complex Sialylated	1	1	1.29895	1.18101	1.3894	1.93983	1.9633	1.51997	0.029467
N5H6F1S1 (b)	1221.35	-2	Complex Sialylated	1	1	0.334767	0.450375	0.306484	0.938063	0.416534	0.617435	0.137033
N5H6F1S1 (c)	1221.35	-2	Complex Sialylated	1	1	0.714259	0.709815	0.52103	0.474956	0.397634	0.606469	0.152821
N5H6F1S1 (d)	1221.35	-2	Complex Sialylated	1	1	0.477841	0.353372	0.91908	0.997603	0.507216	0.752631	0.489657
N5H6F1	1075.86	-2	Complex Neutral	0	1	0.427428	0.436387	1.23524	1.4383	1.64283	1.6354	0.034158
N4H5F1S2 (a)	1184.38	-2	Complex Sialylated	2	1	1.27215	1.60083	1.36074	1.78108	1.53871	1.53111	0.183226
N4H5F1S2 (b)	1184.38	-2	Complex Sialylated	2	1	14.1947	15.2097	16.0029	15.1049	14.9024	16.2294	0.699548
N4H5F1S2 (c)	1184.38	-2	Complex Sialylated	2	1	1.43952	1.44734	0.987769	0.418238	0.47776	0.625916	0.008758
N4H5F1S2 (d)	1184.38	-2	Complex Sialylated	2	1	10.3801	12.3033	8.07657	3.71074	5.70237	5.52883	0.01867
N4H5F1S2 (e)	1184.38	-2	Complex Sialylated	2	1	0.427805	0.535125	0.253624	0.114164	0.131715	0.365215	0.154722
N4H5F1S2 (f)	1184.38	-2	Complex Sialylated	2	1	6.08738	5.91559	3.96922	0.99072	1.72653	1.96325	0.007038
N4H5F2S2 (a)	1257.36	-2	Complex Sialylated	2	2	0.182115	0.168652	0.154504	0.167787	0.136045	0.147519	0.215709
N4H5F2S2 (b)	1257.36	-2	Complex Sialylated	2	2	0.158639	0.114085	0.0913046	0.0802939	0.0635472	0.0615408	0.062562
N5H6S4 (a)	1584.9	-2	Complex Sialylated	4	0	0.0364524	0.00216053	0.0377313	0.0199458	0.0214613	0.0141095	0.589828
N5H6S4 (b)	1584.9	-2	Complex Sialylated	4	0	0.128265	0.0203115	0.037767	0.0320878	0.0165961	0.0194725	0.308476
N5H6S1 (a)	1293.85	-2	Complex Sialylated	1	0	0.242093	0.261111	0.411612	0.356111	0.010191	0.0361805	0.238833
N5H6S1 (b)	1293.85	-2	Complex Sialylated	1	0	0.0587593	0.0864243	0.139693	0.0370742	0.0558458	0.056696	0.14075
N5H6S1 (c)	1293.85	-2	Complex Sialylated	1	0	0.289981	0.333621	0.850979	0.59202	0.279784	0.227586	0.588789
N5H6S1 (d)	1293.85	-2	Complex Sialylated	1	0	0.0736839	0.0249902	0.905301	0.280272	0.175075	0.275496	0.767499
N5H6S1 (e)	1293.85	-2	Complex Sialylated	1	0	0.0473614	0.0121488	0.347987	0.101303	0.0455017	0.05902	0.566965
N6H7F1S2 (a)	1549.45	-2	Complex Sialylated	2	1	0.177367	0.149036	0.839048	0.934431	1.1356	0.196266	0.370213
N6H7F1S2 (b)	1549.43	-2	Complex Sialylated	2	1	1.34704	0.92686	0.822755	0.212262	0.245913	0.26343	0.007937
N6H7F1S2 (c)	1549.43	-2	Complex Sialylated	2	1	1.31924	1.39123	1.67817	2.06677	2.70795	0.34195	0.751354
N6H7F1S2 (d)	1549.43	-2	Complex Sialylated	2	1	0.295454	0.174546	0.549434	0.353843	0.134064	0.0906793	0.344641
N6H7F1S2 (e)	1549.43	-2	Complex Sialylated	2	1	0.313767	0.386949	0.219086	0.335998	0.336337	0.153082	0.707352
N6H7F1S2 (f)	1549.43	-2	Complex Sialylated	2	1	0.313767	0.386949	0.551611	0.173735	0.0795041	0.305847	0.074202
N5H6S3 (a)	1439.42	-2	Complex Sialylated	3	0	0.392673	0.387321	0.370514	0.118037	0.0259927	0.236511	0.013838
N5H6S3 (b)	1439.42	-2	Complex Sialylated	3	0	2.30984	1.18184	0.281245	0.0546883	0.0834583	0.281649	0.131638
N5H6S3 (c)	1439.42	-2	Complex Sialylated	3	0	0.937134	0.631122	2.37777	1.22719	1.0751	1.24004	0.815855
N5H6S3 (d)	1439.42	-2	Complex Sialylated	3	0	3.83496	2.32094	0.834778	1.56289	0.170785	2.60326	0.472544
N5H6S3 (e)	1439.42	-2	Complex Sialylated	3	0	3.6238	2.23597	2.46692	0.375069	1.70671	0.243353	0.034441
N5H6S3 (f)	1439.42	-2	Complex Sialylated	3	0	0.256115	0.234076	0.187482	1.98363	0.222977	0.079099	0.430986
N6H7S4	1767.42	-2	Complex Sialylated	4	0	0.00313909	0.00966787	0.0391777	0.0483481	0.0142271	0.00698637	0.746282
N5H6F1S3 (a)	1512.43	-2	Complex Sialylated	3	1	1.68379	1.53707	0.883301	0.150258	0.605327	0.753035	0.04733
N5H6F1S3 (b)	1512.43	-2	Complex Sialylated	3	1	0.693308	0.986032	0.378123	0.0512273	0.509914	0.58991	0.281373
N5H6F1S3 (c)	1512.43	-2	Complex Sialylated	3	1	1.24321	1.49035	1.81286	0.0302966	0.616755	0.711974	0.016925
N5H6F1S3 (d)	1512.43	-2	Complex Sialylated	3	1	2.14614	2.22296	1.74054	0.41461	1.32477	1.62905	0.08139
N6H7F1S3 (a)	1695	-2	Complex Sialylated	3	1	0.24014	0.28843	0.197117	0.0207635	0.404486	0.37662	0.850472
N6H7F1S3 (b)	1695	-2	Complex Sialylated	3	1	1.00364	0.980156	0.79172	0.104076	0.819269	0.771645	0.208457
N6H7F1S3 (c)	1695	-2	Complex Sialylated	3	1	0.693169	0.537599	0.952561	0.0758755	0.137415	0.32778	0.018572
N5H6F1S2 (a)	1366.92	-2	Complex Sialylated	2	1	0.705884	0.754512	0.946577	1.08473	0.810738	0.326995	0.805167
N5H6F1S2 (b)	1366.92	-2	Complex Sialylated	2	1	3.09136	3.74792	4.03724	3.0419	2.6636	0.976377	0.114125
N5H6F1S2 (c)	1366.92	-2	Complex Sialylated	2	1	2.23443	2.726	2.88947	2.65992	3.69783	3.20825	0.18593
N5H6F1S2 (d)	1366.92	-2	Complex Sialylated	2	1	1.10356	1.31639	2.2575	0.825707	0.373779	0.356669	0.054498
N6H7F1	1258.41	-2	Complex Neutral	0	1	0.475706	0.295282	0.576022	1.52114	0.962932	1.34563	0.010869
N5H4F1S2	1204.88	-2	Complex Sialylated	2	1	0.850576	0.507113	0.290397	0.421285	0.483128	0.693353	0.931262

### Sheet: CEP_24H_OG
Relative abundance of individual O-glycan species on cell-extracted proteins at 24 h post-infection. P value was calculated with Welch's t test
Composition	Precursor m/z	Precursor charge	Glycan class	Sialic acid	Fucose	Control 1	Control 2	Control 3	Infection 1	Infection 2	Infection 3	P value
N2H2	749.29	-1	Core 2	0	0	1.59912	1.42975	1.27433	6.28239	10.0234	5.48297	0.052502
N1H1S1 (a)	675.26	-1	Core 1	1	0	0.147605	0.235881	0.313445	1.12662	1.431	0.624036	0.066708
N1H1S1 (b)	675.2	-1	Core 1	1	0	3.96666	3.1467	3.49974	6.00897	7.17998	6.48257	0.002886
N1H1S2	966.31	-1	Core 1	2	0	15.3699	11.9488	14.8611	19.7533	18.9918	25.7057	0.053477
N2H2S1 (a)	1040.36	-1	Core 2	1	0	9.15859	8.9804	6.61688	45.882	47.5214	42.3041	0.000207
N2H2S1 (b)	1040.36	-1	Core 2	1	0	8.46063	9.24096	8.14797	1.72638	1.27976	1.93126	0.000212
N2H2S1 (c)	1040.36	-1	Core 2	1	0	0.447954	0.0936575	0.369747	0.379273	0.0163518	0.126147	0.440973
N2H2S2 (a)	665.22	-2	Core 2	2	0	7.08454	6.00881	7.34336	2.22758	1.84936	3.4501	0.002692
N2H2S2 (b)	1331.45	-1	Core 2	2	0	53.765	58.915	57.5735	16.6135	11.7069	13.8931	3.6e-05

### Sheet: SP_24H_OG
Relative abundance of individual O-glycan species on secreted proteins at 24 h post-infection. P value was calculated with Welch's t test
Composition	Precursor m/z	Precursor charge	Glycan class	Sialic acid	Fucose	Control 1	Control 2	Control 3	Infection 1	Infection 2	Infection 3	P value
N2H2 (a)	749.29	-1	Core 2	0	0	6.21862	6.13427	4.25922	7.60061	7.46465	7.385	0.038847
N2H2 (b)	749.29	-1	Core 2	0	0	0.215441	0.249515	4.25922	0.182319	0.390865	0.158698	0.378248
N1H1S1 (a)	675.26	-1	Core 1	1	0	0.174344	0.29747	0.203199	0.984287	0.289359	0.70201	0.102141
N1H1S1 (b)	675.2	-1	Core 1	1	0	3.27488	3.01805	2.5202	3.31008	3.21105	4.18871	0.172889
N1H1S2	966.31	-1	Core 1	1	0	7.74648	4.57786	7.96692	9.04345	9.30282	11.2233	0.074973
N2H2S1 (a)	1040.36	-1	Core 2	1	0	10.9899	12.97	10.183	30.4987	29.1382	28.5231	5.9e-05
N2H2S1 (b)	1040.36	-1	Core 2	1	0	18.0156	19.3239	15.1162	12.1622	10.6462	9.58585	0.00996
N2H2S1 (c)	1040.36	-1	Core 2	1	0	0.628321	0.6782	0.252122	0.169998	0.14943	0.130138	0.051963
N2H2S2	1331.45	-1	Core 2	2	0	52.7364	52.7508	55.2399	36.0483	39.4074	38.1032	0.000255

### Sheet: CEP_48H_OG
Relative abundance of individual O-glycan species on cell-extracted proteins at 48 h post-infection. P value was calculated with Welch's t test
Composition	Precursor m/z	Precursor charge	Glycan class	Sialic acid	Fucose	Control 1	Control 2	Infection 1	Infection 2	P value
N2H2 (a)	749.29	-1	Core 2	0	0	0.0837568	0.0776798	0.45442	0.0747855	0.510082
N2H2 (b)	749.29	-1	Core 2	0	0	1.24921	0.905869	5.6177	5.09843	0.008978
N1H1S1 (a)	675.26	-1	Core1	1	0	0.0934011	0.10122	0.0916625	0.166119	0.551393
N1H1S1 (b)	675.2	-1	Core1	1	0	2.93486	2.49728	6.49933	6.13479	0.006987
N1H1S2	966.31	-1	Core1	2	0	11.742	9.24408	17.5809	17.9768	0.101149
N2H2S1 (a)	1040.36	-1	Core 2	1	0	5.24153	3.61001	30.9764	28.6019	0.005371
N2H2S1 (b)	1040.36	-1	Core 2	1	0	4.39715	3.52884	1.40347	1.09924	0.073922
N2H2S1 (c)	1040.36	-1	Core 2	1	0	12.8378	20.4056	17.3703	17.5303	0.862764
N2H2S1 (d)	1040.36	-1	Core 2	1	0	12.5062	16.4164	2.909	2.12717	0.092744
N2H2S2	1331.45	-1	Core 2	2	0	48.9141	43.2131	17.0967	21.1905	0.021644

### Sheet: SP_48H_OG
Relative abundance of individual O-glycan species on secreted proteins at 48 h post-infection. P value was calculated with Welch's t test
Composition	Precursor m/z	Precursor charge	Glycan class	Sialic acid	Fucose	Control 1	Control 2	Control 3	Infection 1	Infection 2	Infection 3	P value
H2H2 (a)	749.29	-1	Core 2	0	0	7.04883	5.22753	7.32516	9.20473	9.49785	8.82979	0.047267
H2H2 (b)	749.29	-1	Core 1	0	0	0.267822	0.289903	0.247063	0.264669	9.49785	0.248519	0.424111
H2H2 (c)	749.29	-1	Unidentified	0	0	0.0618475	0.0788318	0.0633078	0.092647	0.0871821	0.0988547	0.024705
H1H1S1 (a)	675.26	-1	Core 1	1	0	0.042516	0.0419553	0.109506	0.197758	0.157014	0.217014	0.013055
H1H1S1 (b)	675.2	-1	Core 1	1	0	1.39148	1.51188	1.19492	2.84457	2.58509	3.22333	0.005635
H1H1S2	966.31	-1	Core 1	2	0	2.80232	3.81218	2.87564	6.13537	4.69854	6.18077	0.017119
H2H2S1 (a)	1040.36	-1	Core 2	1	0	7.80763	7.85531	8.32784	24.8793	21.8205	28.5818	0.012355
H2H2S1 (b)	1040.36	-1	Core 2	1	0	17.0651	15.992	18.8781	10.2696	9.25711	10.1357	0.006584
H2H2S1 (c)	1040.36	-1	Core 2	1	0	17.0651	15.992	18.8781	10.2696	9.25711	10.1357	0.006584
H2H2S1 (d)	1040.36	-1	Core 2	1	0	0.139646	0.227476	0.165567	0.124015	0.0228354	0.122356	0.111247
H2H2S2	1331.45	-1	Core 2	2	0	31.8413	37.3812	28.1153	26.7212	24.9805	23.4331	0.097796
H3H3 (a)	1114.44	-1	Core 1	0	0	1.6765	1.69405	2.46717	2.39016	2.11165	2.19738	0.387811
H3H3 (b)	1114.44	-1	Core 2	0	0	0.728965	0.804745	1.14993	1.23934	0.898496	0.823797	0.637545
H3H3 (c)	1114.44	-1	Core 2	0	0	0.461883	0.458938	0.608213	1.01939	0.769695	0.805646	0.024938
H2H3S1 (a)	1202.48	-1	Core 1	1	0	0.318824	0.490195	0.398373	0.10165	0.435477	0.0471492	0.223061
H2H3S1 (b)	1202.48	-1	Core 1	1	0	0.334772	0.45331	0.537762	0.253904	0.435477	0.263899	0.210254
H3H3S1 (a)	1405.49	-1	Core 2	1	0	1.64106	1.52553	1.65442	1.24114	1.13724	1.57115	0.147119
H3H3S1 (b)	1405.49	-1	Core 2	1	0	3.75826	4.01901	4.66847	2.40306	2.06493	2.6689	0.008338
H3H3S1 (c)	1405.49	-1	Core 2	1	0	3.75826	0.265415	0.40778	0.136099	0.179581	0.193833	0.370591
H3H3S1 (d)	1405.49	-1	Core 2	1	0	1.78794	1.87845	1.92733	0.211733	0.105904	0.221277	7e-06

### Sheet: GSL_24H
Relative abundance of individual GSL glycan species at 24 h post-infection. P value was calculated with Welch's t test
Composition	Precursor m/z	Precursor charge	Sialic acid	Fucose	Control 1	Control 2	Control 3	Infection 1	Infection 2	Infection 3	P value
H2S1	634.25	-1	1	0	14.9704	13.4701	13.5358	16.4879	18.2638	18.2207	0.008612
H1H3S2	1290.52	-1	2	0	35.5338	32.3969	34.1329	31.1307	31.6127	31.5863	0.048804
H1H3S1	837.37	-1	1	0	28.5516	33.6712	30.9248	29.5165	29.708	29.8005	0.406146
H1H3S1 (a)	999.43	-1	1	0	7.69038	7.91516	8.89719	7.01547	8.00135	8.29776	0.501137
H1H3S1 (b)	999.43	-1	1	0	0.145934	0.126007	0.158666	0.154059	0.130153	0.138631	0.837164
H1H3S1 (c)	999.43	-1	1	0	2.61256	2.71188	2.38322	4.19998	3.20211	3.22962	0.046502
H1H3S1 (d)	999.43	-1	1	0	7.52533	6.68355	6.85107	6.25169	3.9001	3.9253	0.047108
H2H3S1 (a)	1202.48	-1	1	0	0.343868	0.352946	0.372829	0.595409	0.464971	0.483377	0.019191
H2H3S1 (b)	1202.48	-1	1	0	0.286296	0.257023	0.257836	0.506902	0.466757	0.37389	0.010892
H2H3S1 (c)	1202.48	-1	1	0	0.234227	0.253307	0.20729	0.292445	0.264208	0.223082	0.306423
H1H2S2 (a)	1128.46	-1	2	0	0.548374	0.742984	0.748617	0.648411	0.919596	0.654109	0.613699
H1H2S2 (b)	1128.46	-1	2	0	0.154564	0.133643	0.17324	0.216218	0.243143	0.198362	0.019501
H2S2	925.36	-1	2	0	0.456057	0.556372	0.523505	0.978731	0.968299	0.846719	0.001252
H2G1	650.23	-1	1	0	0.1556	0.108824	0.138998	0.199333	0.240764	0.137829	0.151673
H1H3	708.28	-1	0	0	0.790994	0.620124	0.694078	1.80624	1.61411	1.88377	0.000347

### Sheet: GSL_48H
Relative abundance of individual GSL glycan species at 48 h post-infection. P value was calculated with Welch's t test
Composition	Precursor m/z	Precursor charge	Sialic acid	Fucose	Control 1	Control 2	Control 3	Infection 1	Infection 2	Infection 3	P value
H2S1 (a)	634.25	-1	1	0	10.0711	8.31468	9.47504	14.3687	13.4508	17.5471	0.012235
H1H3S2 (a)	1290.52	-1	2	0	38.5077	25.108	37.5386	30.8521	28.3793	30.9756	0.453179
H1H3S2 (b)	1290.52	-1	2	0	1.35137	0.944161	1.18491	1.5869	1.61401	1.78209	0.019693
H1H3S1	837.37	-1	1	0	26.4578	42.8751	27.1802	29.4997	35.091	22.9311	0.664239
H1H3S1 (a)	999.43	-1	1	0	9.96371	13.9168	11.1494	8.89871	8.2247	7.95271	0.051132
H1H3S1 (b)	999.43	-1	1	0	0.0756361	0.0532243	0.0572408	0.0605499	0.0747625	0.0675365	0.525039
H1H3S1 (c)	999.43	-1	1	0	0.126606	0.148312	0.0955337	0.160796	0.215197	0.166938	0.067035
H1H3S1 (d)	999.43	-1	1	0	2.98507	2.25312	3.18	6.32082	6.45082	10.5644	0.024946
H1H3S1 (e)	999.43	-1	1	0	7.84596	4.35121	7.28937	2.68758	1.92137	1.79348	0.017603
H1H2S2 (a)	1202.48	-1	2	0	0.502672	0.258068	0.382479	0.827495	0.478167	0.846332	0.072807
H1H2S2 (b)	1202.48	-1	2	0	0.242311	0.258685	0.271765	0.53385	0.540674	0.594663	0.000143
H1H2S2 (c)	1202.48	-1	2	0	0.226457	0.135072	0.257272	0.355928	0.202442	0.374842	0.186292
H1H2S2 (a)	1128.46	-1	2	0	0.266949	0.412575	0.240427	0.264518	0.473792	0.290252	0.691684
H1H2S2 (b)	1128.46	-1	2	0	0.163523	0.0772814	0.545341	0.465696	0.724242	0.736479	0.087423
H2S2	925.36	-1	2	0	0.393222	0.327955	0.314089	0.385585	0.342416	0.259053	0.73588
H2G1	650.23	-1	1	0	0.087032	0.0522089	0.0779489	0.0898149	0.0470516	0.0919462	0.839771
H1H3 (a)	708.28	-1	0	0	0.24901	0.162888	0.164971	0.423671	0.622918	0.719647	0.012384
H1H3 (b)	708.28	-1	0	0	0.483895	0.350598	0.595456	2.2175	1.14631	2.30575	0.020372
