## Supplementary material for "Human parainfluenza virus infection remodels the host cell glycome": Table S2

### Sheet: Gly_Class_CEP_24H_NG
Relative abundance (%) of N-glycan classes on cell-extracted proteins 24 hours post-infection. The p value was calculated using welch's t test
Glycan class	Control 1	Control 2	Control 3	Infection 1	Infection 2	Infection 3	P value
Oligomannose	20.237	22.162	23.2109	24.5458	28.862	27.214	0.036473
Complex Sialyalted	77.3572	75.776	74.4286	70.9087	67.3751	68.4299	0.007519
Hybrid	0.631789	0.817971	0.697139	0.993387	0.683052	0.978037	0.234727
Paucimannose	0.4653	0.607401	0.655749	0.999191	0.590369	0.6154	0.358237
Complex Neutral	1.30877	0.636627	1.00758	2.55285	2.48942	2.76269	0.006634

### Sheet: Gly_Class_SP_24H_NG
Relative abundance (%) of N-glycan classes on secreted proteins 24 hours post-infection. The p value was calculated using welch's t test
Glycan class	Control 1	Control 2	Control 3	Infection 1	Infection 2	Infection 3	P value
Oligomannose	6.35142	8.20075	7.6508	17.807	22.0425	14.8074	0.029078
Complex Sialylated	92.2499	90.2606	90.5061	78.444	74.7897	82.101	0.020088
Hybrid	0.338262	0.34956	0.401133	0.458142	0.558257	0.413165	0.101459
Paucimannose	0.11393	0.0657548	0.0920547	0.315575	0.24036	0.278525	0.00345
Complex Neutral	0.946528	1.12335	1.3499	2.97529	2.36927	2.3999	0.006364

### Sheet: Gly_Class_CEP_48H_NG
Relative abundance (%) of N-glycan classes on cell-extracted proteins 48 hours post-infection. The p value was calculated using welch's t test
Glycan class	Control 1	Control 2	Control 3	Infection 1	Infection 2	Infection 3	P value
Oligomannose	29.6514	27.0303	27.7186	33.1645	31.344	35.0642	0.022401
Complex Sialyalted	68.7307	71.3365	70.0396	63.3694	64.9575	61.1088	0.009767
Hybrid	0.50525	0.474167	0.545597	0.73957	0.61703	0.830892	0.058424
Paucimannose	0.0554267	0.403175	0.578899	0.429906	0.475266	0.549456	0.463426
Complex Neutral	1.05724	0.755825	1.11738	2.29659	2.6062	2.44663	0.00064

### Sheet: Gly_Class_SP_48H_NG_1st
Relative abundance (%) of N-glycan classes on secreted proteins 48 hours post-infection. The p value was calculated using welch's t test
Glycan class	Control 1	Control 2	Control 3	Infection 1	Infection 2	Infection 3	P value
Oligomannose	9.71613	10.232	9.15596	19.676	23.5985	21.9447	0.005803
Complex Sialylated	88.5085	88.1062	87.8066	74.2159	71.1522	72.8328	0.002203
Hybrid	0.233103	0.278751	0.13653	0.323162	0.333834	0.339578	0.107602
Paucimannose	0.150169	0.173785	0.169716	0.53521	0.379736	0.424847	0.023486
Complex Neutral	1.39208	1.20929	2.73119	5.24974	4.53571	4.45809	0.011682

### Sheet: Gly_Class_CEP_24H_OG
Relative abundance (%) of O-glycan classes on cell-extracted proteins 24 hours post-infection. The p value was calculated using welch's t test
Glycan class	Control 1	Control 2	Control 3	Infection 1	Infection 2	Infection 3	P value
Core 1	19.4842	15.3314	18.6742	26.8888	27.6028	32.8123	0.010416
Core 2	80.5158	84.6686	81.3258	73.1112	72.3972	67.1877	0.010416

### Sheet: Gly_Class_SP_24H_OG
Relative abundance (%) of O-glycan classes On secreted proteins 24 hours post-infection. The p value was calculated using welch's t test
Glycan class	Control 1	Control 2	Control 3	Infection 1	Infection 2	Infection 3	P value
Core 1	11.1957	7.89338	10.6903	13.3378	12.8032	16.114	0.010416
Core 2	88.8043	92.1066	89.3097	86.6622	87.1968	83.886	0.010416

### Sheet: Gly_Class_CEP_48H_OG
Relative abundance (%) of O-glycan classes on cell-secreted proteins 48 hours post-infection. The p value was calculated using welch's t test
Glycan class	Control 1	Control 2	Infection 1	Infection 2	P value
Core 1	14.7703	11.8426	24.1719	24.2777	0.044498
Core 2	85.146	88.0797	75.3736	75.6475	0.041347
Undentified	0.0837568	0.0776798	0.45442	0.0747855	0.510081

### Sheet: Gly_Class_SP_48H_OG
Relative abundance (%) of O-glycan classes On secreted proteins 48 hours post-infection. The p value was calculated using welch's t test
Glycan class	Control 1	Control 2	Control 3	Infection 1	Infection 2	Infection 3	P value
Core 1	6.83424	8.29348	7.83043	12.1881	19.9211	12.3781	0.102339
Core 2	93.1039	91.6277	92.1063	87.7193	79.9917	87.5231	0.101437
Unidentified	0.0618475	0.0788318	0.0633078	0.092647	0.0871821	0.0988547	0.024706
